# Learning precise segmentation of neurofibrillary tangles from rapid manual point annotations

**DOI:** 10.1101/2024.05.15.594372

**Authors:** Sina Ghandian, Liane Albarghouthi, Kiana Nava, Shivam R. Rai Sharma, Lise Minaud, Laurel Beckett, Naomi Saito, Charles DeCarli, Robert A. Rissman, Andrew F. Teich, Lee-Way Jin, Brittany N. Dugger, Michael J. Keiser

## Abstract

Accumulation of abnormal tau protein into neurofibrillary tangles (NFTs) is a pathologic hallmark of Alzheimer disease (AD). Accurate detection of NFTs in tissue samples can reveal relationships with clinical, demographic, and genetic features through deep phenotyping. However, expert manual analysis is time-consuming, subject to observer variability, and cannot handle the data amounts generated by modern imaging. We present a scalable, open-source, deep-learning approach to quantify NFT burden in digital whole slide images (WSIs) of post-mortem human brain tissue. To achieve this, we developed a method to generate detailed NFT boundaries directly from single-point-per-NFT annotations. We then trained a semantic segmentation model on 45 annotated 2400µm by 1200µm regions of interest (ROIs) selected from 15 unique temporal cortex WSIs of AD cases from three institutions (University of California (UC)-Davis, UC-San Diego, and Columbia University). Segmenting NFTs at the single-pixel level, the model achieved an area under the receiver operating characteristic of 0.832 and an F1 of 0.527 (196-fold over random) on a held-out test set of 664 NFTs from 20 ROIs (7 WSIs). We compared this to deep object detection, which achieved comparable but coarser-grained performance that was 60% faster. The segmentation and object detection models correlated well with expert semi-quantitative scores at the whole-slide level (Spearman’s rho ρ=0.654 (p=6.50e-5) and ρ=0.513 (p=3.18e-3), respectively). We openly release this multi-institution deep-learning pipeline to provide detailed NFT spatial distribution and morphology analysis capability at a scale otherwise infeasible by manual assessment.
