## Additional File 2: Supplementary Tables 2-9 for "Learning precise segmentation of neurofibrillary tangles from rapid manual point annotations"

### Sheet: Supp. Table 2
BatchNum	WSI (decedent)	Sex	Age at Death (yrs)	Hispanic Ethnicity	Hispanic Origins	Race	Years of Education
1	1-102-Temporal_AT8	Female	75	No		White	14
1	1-154-Temporal_AT8	Female	83	No		White	15
1	1-209-Temporal_AT8	Female	90	No		AfricanAmerican	16
1	1-225-Temporal_AT8	Female	62	No		White	16
1	1-254-Temporal_AT8	Female	83	Hispanic	Dominican	Unknown	9
1	1-271-Temporal_AT8	Male	86	No		White	16
1	1-290-Temporal_AT8	Male	90	No		Other	12
1	1-297-Temporal_AT8	Male	79	No		White	16
1	1-343-Temporal_AT8	Male	86	Hispanic	Unknown	White	7
1	1-466-Temporal_AT8	Male	73	No		White	16
1	1-473-Temporal_AT8	Female	76	Hispanic	Mexican	Unknown	12
1	1-516-Temporal_AT8	Male	69	Hispanic	Unknown	Unknown	8
1	1-573-Temporal_AT8	Male	88	No		White	16
1	1-621-Temporal_AT8	Female	90+	Hispanic	Mexican	White	8
1	1-693-Temporal_AT8	Female	81	No		White	13
1	1-695-Temporal_AT8	Male	84	Hispanic	Puerto Rican	Other	14
1	1-717-Temporal_AT8	Male	62	No		White	12
1	1-751-Temporal_AT8	Female	83	No		White	15
1	1-755-Temporal_AT8	Female	90	No		White	8
1	1-756-Temporal_AT8	Female	90	No		White	99
1	1-838-Temporal_AT8	Female	77	No		White	16
1	1-907-Temporal_AT8	Male	90+	No		White	17
1	1-923-Temporal_AT8	Female	90+	No		White	18
1	1-960-Temporal_AT8	Male	89	Hispanic	Mexican	White	11
2	02-109-Temporal_AT8	Female	85	Hispanic	Mexican	White	3
2	02-145-Temporal_AT8	Female	76	No		White	12
2	02-198-Temporal_AT8	Male	80	Hispanic	Cuban	White	8
2	02-214-Temporal_AT8	Female	88	No		White	19
2	02-234-Temporal_AT8	Female	72	No		White	18
2	02-305-Temporal_AT8	Female	71	No		White	15
2	02-312-Temporal_AT8	Female	86	No		White	18
2	02-381-Temporal_AT8	Female	71	Hispanic	Puerto Rican	Other	13
2	02-423-Temporal_AT8	Male	82	No		White	20
2	02-453-Temporal_AT8	Male	82	No		White	12
2	02-456-Temporal_AT8	Female	81	No		White	12
2	02-485-Temporal_AT8	Female	90	Hispanic	Unknown	Unknown	12
2	02-498-Temporal_AT8	Male	87	No		White	14
2	02-590-Temporal_AT8	Male	68	No		White	10
2	02-597-Parietal_AT8	Male	87	No		White	12
2	02-643-Temporal_AT8	Male	83	Hispanic	Mexican	White	14
2	02-674-Temporal_AT8	Male	82	No		White	16
2	02-689-Temporal_AT8	Male	84	No		White	15
2	02-787-Temporal_AT8	Female	82	No		White	12
2	02-802-Temporal_AT8	Female	90	Hispanic	Dominican	Other	99
2	02-816-Temporal_AT8	Female	90	Hispanic	Puerto Rican	White	12
2	02-818-Temporal_AT8	Female	89	No		White	16
2	02-834-Temporal_AT8	Male	85	Hispanic	Mexican	White	16
2	02-944-Temporal_AT8	Female	63	No		White	16
2	02-996-Temporal_AT8	N/A	N/A	N/A	N/A	N/A	N/A

### Sheet: Supp. Table 3
WSI (decedent)	ROI	DAB_PROP	precision	recall	f1	posIOU	mIOU
1-102-Temporal_AT8	rectangle_0	0.181421	0.855	0.547	0.667	0.5	0.749
1-102-Temporal_AT8	rectangle_1	0.211155	0.517	0.425	0.466	0.304	0.651
1-102-Temporal_AT8	rectangle_2	0.219575	0.365	0.383	0.374	0.23	0.614
1-154-Temporal_AT8	rectangle_0	0.0285643	0.736	0.488	0.587	0.415	0.707
1-154-Temporal_AT8	rectangle_1	0.0435127	0.475	0.521	0.497	0.331	0.665
1-154-Temporal_AT8	rectangle_2	0.0293185	0.816	0.59	0.685	0.52	0.76
1-209-Temporal_AT8	rectangle_0	0.0948924	0.305	0.781	0.439	0.281	0.64
1-209-Temporal_AT8	rectangle_1	0.0656215	0.476	0.9	0.622	0.452	0.726
1-209-Temporal_AT8	rectangle_2	0.0483448	0.378	0.942	0.539	0.369	0.684
1-225-Temporal_AT8	rectangle_0	0.260073	0.697	0.806	0.747	0.597	0.797
1-225-Temporal_AT8	rectangle_1	0.279272	0.589	0.839	0.692	0.529	0.764
1-225-Temporal_AT8	rectangle_2	0.233564	0.488	0.827	0.614	0.443	0.721
1-254-Temporal_AT8	rectangle_0	0.0699851	0.331	0.868	0.479	0.315	0.657
1-254-Temporal_AT8	rectangle_1	0.0557203	0.12	0.78	0.208	0.116	0.558
1-254-Temporal_AT8	rectangle_2	0.0612269	0.227	0.883	0.361	0.22	0.61
1-271-Temporal_AT8	rectangle_0	0.0682184	0.81	0.505	0.622	0.451	0.725
1-271-Temporal_AT8	rectangle_1	0.0553144	0.842	0.463	0.598	0.426	0.713
1-271-Temporal_AT8	rectangle_2	0.0449574	0.767	0.605	0.676	0.511	0.755
1-290-Temporal_AT8	rectangle_0	0.108023	0.388	0.952	0.552	0.381	0.69
1-290-Temporal_AT8	rectangle_1	0.0811083	0.279	0.843	0.42	0.265	0.632
1-290-Temporal_AT8	rectangle_2	0.112083	0.429	0.934	0.588	0.417	0.708
1-297-Temporal_AT8	rectangle_0	0.0753968	0.441	0.963	0.605	0.434	0.717
1-297-Temporal_AT8	rectangle_1	0.0611248	0.358	0.575	0.441	0.283	0.641
1-297-Temporal_AT8	rectangle_2	0.0207493	0.458	1	0.628	0.458	0.729
1-343-Temporal_AT8	rectangle_0	0	0	-1	0	0	0.5
1-343-Temporal_AT8	rectangle_1	0	-1	-1	-1	-1	0
1-466-Temporal_AT8	rectangle_0	0.119853	0.355	0.807	0.493	0.327	0.663
1-466-Temporal_AT8	rectangle_1	0.106643	0.461	0.813	0.589	0.417	0.708
1-466-Temporal_AT8	rectangle_2	0.101386	0.445	0.879	0.591	0.419	0.709
1-516-Temporal_AT8	rectangle_0	0.188594	0.408	0.747	0.528	0.359	0.679
1-516-Temporal_AT8	rectangle_1	0.215158	0.311	0.734	0.437	0.28	0.639
1-516-Temporal_AT8	rectangle_2	0.125914	0.472	0.932	0.627	0.456	0.728
1-573-Temporal_AT8	rectangle_0	0.139312	0.347	0.73	0.47	0.307	0.653
1-573-Temporal_AT8	rectangle_1	0.0534132	0.311	0.809	0.45	0.29	0.645
1-573-Temporal_AT8	rectangle_2	0.0549057	0.046	0.52	0.084	0.044	0.522
1-621-Temporal_AT8	rectangle_0	0.0123677	0.604	0.899	0.722	0.565	0.782
1-621-Temporal_AT8	rectangle_1	0.012327	0.394	0.874	0.543	0.373	0.686
1-621-Temporal_AT8	rectangle_2	0.00591785	0.579	0.904	0.706	0.546	0.773
1-693-Temporal_AT8	rectangle_0	0.040585	0.239	0.534	0.33	0.198	0.599
1-693-Temporal_AT8	rectangle_1	0.0336099	0.335	0.726	0.458	0.297	0.649
1-693-Temporal_AT8	rectangle_2	0.0154715	0.37	0.868	0.519	0.351	0.675
1-695-Temporal_AT8	rectangle_0	0.0177828	0.439	0.966	0.604	0.433	0.716
1-695-Temporal_AT8	rectangle_1	0.0141282	0.687	0.923	0.787	0.649	0.825
1-695-Temporal_AT8	rectangle_2	0.00426441	0.142	1	0.249	0.142	0.571
1-717-Temporal_AT8	rectangle_0	0.21909	0.52	0.815	0.635	0.465	0.732
1-717-Temporal_AT8	rectangle_1	0.205595	0.454	0.794	0.578	0.406	0.703
1-717-Temporal_AT8	rectangle_2	0.137296	0.464	0.735	0.569	0.398	0.699
1-751-Temporal_AT8	rectangle_0	0.169836	0.628	0.893	0.737	0.584	0.792
1-751-Temporal_AT8	rectangle_1	0.202266	0.455	0.861	0.595	0.424	0.711
1-751-Temporal_AT8	rectangle_2	0.170464	0.339	0.75	0.467	0.305	0.652
1-755-Temporal_AT8	rectangle_0	0.0674445	0.168	0.967	0.286	0.167	0.583
1-755-Temporal_AT8	rectangle_1	0.138688	0.378	0.741	0.501	0.334	0.667
1-755-Temporal_AT8	rectangle_2	0.0735263	0.33	0.769	0.462	0.3	0.65
1-756-Temporal_AT8	rectangle_0	0.0994195	0.446	0.89	0.594	0.422	0.711
1-756-Temporal_AT8	rectangle_1	0.133005	0.575	0.939	0.713	0.554	0.777
1-756-Temporal_AT8	rectangle_2	0.0484383	0.607	0.937	0.737	0.584	0.791
1-838-Temporal_AT8	rectangle_0	0.184741	0.337	0.875	0.487	0.322	0.66
1-838-Temporal_AT8	rectangle_1	0.141946	0.469	0.849	0.604	0.433	0.716
1-838-Temporal_AT8	rectangle_2	0.119866	0.447	0.888	0.595	0.423	0.711
1-907-Temporal_AT8	rectangle_0	0.114293	0.287	0.46	0.353	0.215	0.607
1-907-Temporal_AT8	rectangle_1	0.0852577	0.278	0.66	0.391	0.243	0.621
1-907-Temporal_AT8	rectangle_2	0.0112726	0.363	0.693	0.477	0.313	0.656
1-923-Temporal_AT8	rectangle_0	0.025102	0.65	0.895	0.753	0.604	0.802
1-923-Temporal_AT8	rectangle_1	0.117841	0.266	0.904	0.411	0.259	0.629
1-923-Temporal_AT8	rectangle_2	0.0368061	0.696	0.933	0.797	0.663	0.831

### Sheet: Supp. Table 4
WSI (decedent)	ROI	precision	recall	f1
1-102-Temporal_AT8	rectangle_0	0.864407	0.69863	0.772727
1-102-Temporal_AT8	rectangle_1	0.485075	0.691489	0.570175
1-102-Temporal_AT8	rectangle_2	0.336735	0.578947	0.425806
1-154-Temporal_AT8	rectangle_0	0.678571	0.452381	0.542857
1-154-Temporal_AT8	rectangle_1	0.483871	0.555556	0.517241
1-154-Temporal_AT8	rectangle_2	0.7	0.466667	0.56
1-209-Temporal_AT8	rectangle_0	0.258065	0.761905	0.385542
1-209-Temporal_AT8	rectangle_1	0.382979	0.947368	0.545455
1-209-Temporal_AT8	rectangle_2	0.275862	0.888889	0.421053
1-225-Temporal_AT8	rectangle_0	0.642424	0.981481	0.776557
1-225-Temporal_AT8	rectangle_1	0.52381	0.985075	0.683938
1-225-Temporal_AT8	rectangle_2	0.491071	0.982143	0.654762
1-254-Temporal_AT8	rectangle_0	0.333333	0.894737	0.485714
1-254-Temporal_AT8	rectangle_1	0.12963	0.777778	0.222222
1-254-Temporal_AT8	rectangle_2	0.166667	0.875	0.28
1-271-Temporal_AT8	rectangle_0	0.854545	0.54023	0.661972
1-271-Temporal_AT8	rectangle_1	0.883721	0.520548	0.655172
1-271-Temporal_AT8	rectangle_2	0.677419	0.583333	0.626866
1-290-Temporal_AT8	rectangle_0	0.301887	0.941176	0.457143
1-290-Temporal_AT8	rectangle_1	0.242424	0.888889	0.380952
1-290-Temporal_AT8	rectangle_2	0.305556	0.733333	0.431373
1-297-Temporal_AT8	rectangle_0	0.458333	0.916667	0.611111
1-297-Temporal_AT8	rectangle_1	0.333333	0.75	0.461538
1-297-Temporal_AT8	rectangle_2	0.25	0.5	0.333333
1-466-Temporal_AT8	rectangle_0	0.28125	0.857143	0.423529
1-466-Temporal_AT8	rectangle_1	0.44	0.916667	0.594595
1-466-Temporal_AT8	rectangle_2	0.375	0.9	0.529412
1-516-Temporal_AT8	rectangle_0	0.333333	0.933333	0.491228
1-516-Temporal_AT8	rectangle_1	0.228571	0.888889	0.363636
1-516-Temporal_AT8	rectangle_2	0.5625	0.9	0.692308
1-573-Temporal_AT8	rectangle_0	0.270833	0.866667	0.412698
1-573-Temporal_AT8	rectangle_1	0.230769	0.75	0.352941
1-573-Temporal_AT8	rectangle_2	0.0909091	0.5	0.153846
1-621-Temporal_AT8	rectangle_0	0.592105	0.9	0.714286
1-621-Temporal_AT8	rectangle_1	0.367089	0.878788	0.517857
1-621-Temporal_AT8	rectangle_2	0.52381	0.916667	0.666667
1-693-Temporal_AT8	rectangle_0	0.307692	0.666667	0.421053
1-693-Temporal_AT8	rectangle_1	0.4	0.8	0.533333
1-693-Temporal_AT8	rectangle_2	0.333333	0.666667	0.444444
1-695-Temporal_AT8	rectangle_0	0.4	0.857143	0.545455
1-695-Temporal_AT8	rectangle_1	0.545455	0.857143	0.666667
1-695-Temporal_AT8	rectangle_2	0.25	0.5	0.333333
1-717-Temporal_AT8	rectangle_0	0.409091	0.972973	0.576
1-717-Temporal_AT8	rectangle_1	0.466667	0.84	0.6
1-717-Temporal_AT8	rectangle_2	0.387097	0.923077	0.545455
1-751-Temporal_AT8	rectangle_0	0.577778	0.962963	0.722222
1-751-Temporal_AT8	rectangle_1	0.415385	0.964286	0.580645
1-751-Temporal_AT8	rectangle_2	0.272727	0.9	0.418605
1-755-Temporal_AT8	rectangle_0	0.130435	0.75	0.222222
1-755-Temporal_AT8	rectangle_1	0.277778	0.714286	0.4
1-755-Temporal_AT8	rectangle_2	0.305556	0.733333	0.431373
1-756-Temporal_AT8	rectangle_0	0.357143	0.961538	0.520833
1-756-Temporal_AT8	rectangle_1	0.47191	0.954545	0.631579
1-756-Temporal_AT8	rectangle_2	0.538462	0.965517	0.691358
1-838-Temporal_AT8	rectangle_0	0.302326	0.95122	0.458824
1-838-Temporal_AT8	rectangle_1	0.465278	0.8375	0.598214
1-838-Temporal_AT8	rectangle_2	0.404255	0.974359	0.571429
1-907-Temporal_AT8	rectangle_0	0.243243	0.428571	0.310345
1-907-Temporal_AT8	rectangle_1	0.204545	0.692308	0.315789
1-907-Temporal_AT8	rectangle_2	0.375	0.9	0.529412
1-923-Temporal_AT8	rectangle_0	0.58209	0.847826	0.690265
1-923-Temporal_AT8	rectangle_1	0.230769	0.9	0.367347
1-923-Temporal_AT8	rectangle_2	0.55	0.916667	0.6875

### Sheet: Supp. Table 5
WSI (decedent)	ROI	precision	recall	f1
1-102-Temporal_AT8	rectangle_0	0.875	0.340278	0.49
1-102-Temporal_AT8	rectangle_1	0.55102	0.303371	0.391304
1-102-Temporal_AT8	rectangle_2	0.478261	0.415094	0.444444
1-154-Temporal_AT8	rectangle_0	0.733333	0.578947	0.647059
1-154-Temporal_AT8	rectangle_1	0.636364	0.518519	0.571429
1-154-Temporal_AT8	rectangle_2	0.8	0.266667	0.4
1-209-Temporal_AT8	rectangle_0	0.526316	0.555556	0.540541
1-209-Temporal_AT8	rectangle_1	0.4	0.588235	0.47619
1-209-Temporal_AT8	rectangle_2	0.428571	0.75	0.545455
1-225-Temporal_AT8	rectangle_0	0.772727	0.910714	0.836066
1-225-Temporal_AT8	rectangle_1	0.533333	0.786885	0.635762
1-225-Temporal_AT8	rectangle_2	0.571429	0.888889	0.695652
1-254-Temporal_AT8	rectangle_0	0.769231	0.588235	0.666667
1-254-Temporal_AT8	rectangle_1	0.235294	0.444444	0.307692
1-254-Temporal_AT8	rectangle_2	0.333333	0.666667	0.444444
1-271-Temporal_AT8	rectangle_0	0.90625	0.358025	0.513274
1-271-Temporal_AT8	rectangle_1	0.857143	0.257143	0.395604
1-271-Temporal_AT8	rectangle_2	0.8125	0.382353	0.52
1-290-Temporal_AT8	rectangle_0	0.625	0.833333	0.714286
1-290-Temporal_AT8	rectangle_1	0.428571	0.857143	0.571429
1-290-Temporal_AT8	rectangle_2	0.6	0.5	0.545455
1-297-Temporal_AT8	rectangle_0	0.588235	0.833333	0.689655
1-297-Temporal_AT8	rectangle_1	0.466667	0.875	0.608696
1-297-Temporal_AT8	rectangle_2	0.5	0.5	0.5
1-466-Temporal_AT8	rectangle_0	0.444444	0.761905	0.561404
1-466-Temporal_AT8	rectangle_1	0.5	0.818182	0.62069
1-466-Temporal_AT8	rectangle_2	0.4375	0.777778	0.56
1-516-Temporal_AT8	rectangle_0	0.526316	0.714286	0.606061
1-516-Temporal_AT8	rectangle_1	0.333333	0.555556	0.416667
1-516-Temporal_AT8	rectangle_2	0.692308	0.9	0.782609
1-573-Temporal_AT8	rectangle_0	0.473684	0.692308	0.5625
1-573-Temporal_AT8	rectangle_1	0.4	0.666667	0.5
1-573-Temporal_AT8	rectangle_2	0.125	0.5	0.2
1-621-Temporal_AT8	rectangle_0	0.640625	0.836735	0.725664
1-621-Temporal_AT8	rectangle_1	0.425532	0.645161	0.512821
1-621-Temporal_AT8	rectangle_2	0.481481	0.722222	0.577778
1-693-Temporal_AT8	rectangle_0	0.6	0.5	0.545455
1-693-Temporal_AT8	rectangle_1	0.8	0.666667	0.727273
1-693-Temporal_AT8	rectangle_2	0.4	0.666667	0.5
1-695-Temporal_AT8	rectangle_0	0.75	0.857143	0.8
1-695-Temporal_AT8	rectangle_1	0.6	0.857143	0.705882
1-695-Temporal_AT8	rectangle_2	0.5	0.5	0.5
1-717-Temporal_AT8	rectangle_0	0.515625	0.891892	0.653465
1-717-Temporal_AT8	rectangle_1	0.538462	0.84	0.65625
1-717-Temporal_AT8	rectangle_2	0.52381	0.846154	0.647059
1-751-Temporal_AT8	rectangle_0	0.766667	0.851852	0.807018
1-751-Temporal_AT8	rectangle_1	0.782609	0.75	0.765957
1-751-Temporal_AT8	rectangle_2	0.5	0.777778	0.608696
1-755-Temporal_AT8	rectangle_0	0.428571	0.75	0.545455
1-755-Temporal_AT8	rectangle_1	0.444444	0.4	0.421053
1-755-Temporal_AT8	rectangle_2	0.352941	0.461538	0.4
1-756-Temporal_AT8	rectangle_0	0.677419	0.84	0.75
1-756-Temporal_AT8	rectangle_1	0.685185	0.860465	0.762887
1-756-Temporal_AT8	rectangle_2	0.75	0.967742	0.84507
1-838-Temporal_AT8	rectangle_0	0.393939	0.666667	0.495238
1-838-Temporal_AT8	rectangle_1	0.585366	0.64	0.611465
1-838-Temporal_AT8	rectangle_2	0.625	0.540541	0.57971
1-907-Temporal_AT8	rectangle_0	0.285714	0.47619	0.357143
1-907-Temporal_AT8	rectangle_1	0.230769	0.272727	0.25
1-907-Temporal_AT8	rectangle_2	0.272727	0.333333	0.791209
1-923-Temporal_AT8	rectangle_0	0.734694	0.857143
1-923-Temporal_AT8	rectangle_1	0.444444	0.8	0.571429
1-923-Temporal_AT8	rectangle_2	0.833333	0.909091	0.869565

### Sheet: Supp. Table 6
WSI (decedent)	ROI	DAB_PROP	precision	recall	f1	posIOU	mIOU
1-102-Temporal_AT8	rectangle_0	0.181421	0.857	0.45	0.591	0.419	0.708
1-102-Temporal_AT8	rectangle_1	0.211155	0.435	0.32	0.369	0.226	0.612
1-102-Temporal_AT8	rectangle_2	0.219575	0.32	0.297	0.308	0.182	0.59
1-154-Temporal_AT8	rectangle_0	0.0285643	0.769	0.48	0.591	0.419	0.709
1-154-Temporal_AT8	rectangle_1	0.0435127	0.505	0.426	0.462	0.301	0.65
1-154-Temporal_AT8	rectangle_2	0.0293185	0.359	0.48	0.411	0.259	0.629
1-209-Temporal_AT8	rectangle_0	0.0948924	0.289	0.81	0.426	0.27	0.635
1-209-Temporal_AT8	rectangle_1	0.0656215	0.522	0.895	0.66	0.492	0.746
1-209-Temporal_AT8	rectangle_2	0.0483448	0.449	0.982	0.616	0.445	0.722
1-225-Temporal_AT8	rectangle_0	0.260073	0.52	0.659	0.581	0.41	0.704
1-225-Temporal_AT8	rectangle_1	0.279272	0.429	0.65	0.517	0.348	0.674
1-225-Temporal_AT8	rectangle_2	0.233564	0.345	0.712	0.465	0.303	0.651
1-254-Temporal_AT8	rectangle_0	0.0699851	0.288	0.676	0.403	0.253	0.626
1-254-Temporal_AT8	rectangle_1	0.0557203	0.105	0.69	0.183	0.101	0.55
1-254-Temporal_AT8	rectangle_2	0.0612269	0.182	0.719	0.291	0.17	0.585
1-271-Temporal_AT8	rectangle_0	0.0682184	0.776	0.417	0.543	0.372	0.686
1-271-Temporal_AT8	rectangle_1	0.0553144	0.843	0.44	0.578	0.406	0.703
1-271-Temporal_AT8	rectangle_2	0.0449574	0.793	0.585	0.673	0.507	0.753
1-290-Temporal_AT8	rectangle_0	0.108023	0.423	0.857	0.567	0.395	0.697
1-290-Temporal_AT8	rectangle_1	0.0811083	0.183	0.88	0.303	0.179	0.589
1-290-Temporal_AT8	rectangle_2	0.112083	0.256	0.813	0.389	0.242	0.621
1-297-Temporal_AT8	rectangle_0	0.0753968	0.341	0.837	0.484	0.319	0.66
1-297-Temporal_AT8	rectangle_1	0.0611248	0.237	0.784	0.364	0.222	0.611
1-297-Temporal_AT8	rectangle_2	0.0207493	0.55	1	0.71	0.55	0.775
1-343-Temporal_AT8	rectangle_0	0	0	-1	0	0	0.5
1-343-Temporal_AT8	rectangle_1	0	-1	-1	-1	-1	0
1-466-Temporal_AT8	rectangle_0	0.119853	0.335	0.776	0.468	0.305	0.652
1-466-Temporal_AT8	rectangle_1	0.106643	0.563	0.763	0.648	0.479	0.74
1-466-Temporal_AT8	rectangle_2	0.101386	0.401	0.887	0.552	0.381	0.69
1-516-Temporal_AT8	rectangle_0	0.188594	0.312	0.325	0.318	0.189	0.594
1-516-Temporal_AT8	rectangle_1	0.215158	0.131	0.281	0.179	0.098	0.549
1-516-Temporal_AT8	rectangle_2	0.125914	0.382	0.806	0.518	0.35	0.675
1-573-Temporal_AT8	rectangle_0	0.139312	0.326	0.588	0.42	0.265	0.632
1-573-Temporal_AT8	rectangle_1	0.0534132	0.182	0.516	0.269	0.156	0.578
1-573-Temporal_AT8	rectangle_2	0.0549057	0.055	0.54	0.1	0.053	0.526
1-621-Temporal_AT8	rectangle_0	0.0123677	0.593	0.827	0.691	0.528	0.763
1-621-Temporal_AT8	rectangle_1	0.012327	0.23	0.665	0.342	0.206	0.602
1-621-Temporal_AT8	rectangle_2	0.00591785	0.415	0.834	0.554	0.384	0.691
1-693-Temporal_AT8	rectangle_0	0.040585	0.389	0.58	0.466	0.304	0.652
1-693-Temporal_AT8	rectangle_1	0.0336099	0.316	0.673	0.43	0.274	0.637
1-693-Temporal_AT8	rectangle_2	0.0154715	0.316	0.922	0.471	0.308	0.654
1-695-Temporal_AT8	rectangle_0	0.0177828	0.291	0.94	0.445	0.286	0.643
1-695-Temporal_AT8	rectangle_1	0.0141282	0.616	0.859	0.718	0.56	0.78
1-695-Temporal_AT8	rectangle_2	0.00426441	0.122	1	0.218	0.122	0.561
1-717-Temporal_AT8	rectangle_0	0.21909	0.355	0.754	0.483	0.318	0.658
1-717-Temporal_AT8	rectangle_1	0.205595	0.311	0.814	0.45	0.29	0.645
1-717-Temporal_AT8	rectangle_2	0.137296	0.487	0.795	0.604	0.432	0.716
1-751-Temporal_AT8	rectangle_0	0.169836	0.575	0.709	0.635	0.465	0.732
1-751-Temporal_AT8	rectangle_1	0.202266	0.34	0.729	0.464	0.302	0.651
1-751-Temporal_AT8	rectangle_2	0.170464	0	-1	0	0	0.5
1-755-Temporal_AT8	rectangle_0	0.0674445	0.215	0.967	0.352	0.214	0.607
1-755-Temporal_AT8	rectangle_1	0.138688	0.435	0.73	0.545	0.375	0.687
1-755-Temporal_AT8	rectangle_2	0.0735263	0.245	0.546	0.338	0.204	0.601
1-756-Temporal_AT8	rectangle_0	0.0994195	0.331	0.792	0.467	0.305	0.652
1-756-Temporal_AT8	rectangle_1	0.133005	0.475	0.892	0.62	0.449	0.724
1-756-Temporal_AT8	rectangle_2	0.0484383	0.576	0.941	0.715	0.556	0.778
1-838-Temporal_AT8	rectangle_0	0.184741	0.353	0.859	0.5	0.333	0.666
1-838-Temporal_AT8	rectangle_1	0.141946	0.328	0.851	0.474	0.31	0.654
1-838-Temporal_AT8	rectangle_2	0.119866	0.449	0.722	0.553	0.383	0.691
1-907-Temporal_AT8	rectangle_0	0.114293	0.271	0.55	0.363	0.222	0.611
1-907-Temporal_AT8	rectangle_1	0.0852577	0.336	0.678	0.449	0.289	0.644
1-907-Temporal_AT8	rectangle_2	0.0112726	0.51	0.754	0.608	0.437	0.719
1-923-Temporal_AT8	rectangle_0	0.025102	0.493	0.74	0.592	0.42	0.709
1-923-Temporal_AT8	rectangle_1	0.117841	0.166	0.655	0.265	0.153	0.576
1-923-Temporal_AT8	rectangle_2	0.0368061	0.775	0.915	0.839	0.723	0.862

### Sheet: Supp. Table 7
WSI (decedent)	Train/Test	CERAD-like Score	Tissue_Area (px)	Annotator_NFT_count	Annotator_Normalized_Score	Annotator_Min/Max_Norm_Score	CNNv2_NFT_Count	CNNv2_Normalized_Score	CNNv2_Min/Max_Norm_Score	YOLO_NFT_Count	YOLO_Normalized_Score	YOLO_Min/Max_Norm_Score	CNNv1_NFT_Count	CNNv1_Normalized_Score	CNNv1_Min/Max_Norm_Score
1-573-Temporal_AT8	train	1	4831934	19	494.308	0.0659722	78	256.703	0.0805745	114	375.181	0.0965866	61	200.755	0.0711752
1-621-Temporal_AT8	train	1	6631212	87	2263.41	0.302083	364	872.902	0.279495	515	1235.01	0.322215	386	925.66	0.328182
1-923-Temporal_AT8	train	1	8508222	54	1404.88	0.1875	417	779.389	0.249307	360	672.854	0.174699	376	702.758	0.249155
1-695-Temporal_AT8	train	1	11618363	13	338.211	0.0451389	163	223.1	0.069727	245	335.334	0.0861305	166	227.206	0.0805533
1-290-Temporal_AT8	train	3	12911361	27	702.438	0.09375	576	709.426	0.226722	392	482.804	0.124828	539	663.856	0.235362
1-756-Temporal_AT8	train	2	13912544	87	2263.41	0.302083	2105	2406.04	0.77442	2103	2403.75	0.628904	2055	2348.89	0.83277
1-254-Temporal_AT8	train	3	14282984	36	936.584	0.125	643	715.894	0.22881	739	822.777	0.21404	721	802.737	0.284601
1-838-Temporal_AT8	train	3	14489490	130	3382.11	0.451389	2829	3104.82	1	2320	2546.2	0.666283	2570	2820.57	1
1-466-Temporal_AT8	train	2	16957634	33	858.535	0.114583	1227	1150.63	0.369151	1898	1779.87	0.465191	1176	1102.81	0.390987
1-516-Temporal_AT8	train	2	17436871	30	780.486	0.104167	1020	930.226	0.298	1848	1685.35	0.440388	1047	954.85	0.338531
1-209-Temporal_AT8	train	3	19481631	44	1144.71	0.152778	582	475.067	0.151066	654	533.838	0.13822	567	462.823	0.164088
1-755-Temporal_AT8	train	2	20077300	37	962.6	0.128472	858	679.577	0.217086	878	695.418	0.18062	974	771.455	0.27351
1-225-Temporal_AT8	train	2	20206911	138	3590.24	0.479167	2641	2078.38	0.668646	3024	2379.79	0.622616	2064	1624.3	0.575877
1-297-Temporal_AT8	train	1	26264315	19	494.308	0.0659722	161	97.4803	0.0291746	338	204.648	0.0518371	156	94.4529	0.0334872
1-751-Temporal_AT8	train	3	27975728	38	988.616	0.131944	2001	1137.42	0.364888	1230	699.166	0.181604	1580	898.116	0.318417
1-343-Temporal_AT8	test	0	4475949	0	0	0	2	7.10562	0	2	7.10562	0	0	0	0
1-102-Temporal_AT8	test	3	5543784	288	7492.67	1	842	2415.25	0.777394	1331	3817.94	1	746	2139.88	0.758669
1-693-Temporal_AT8	test	1	6670740	12	312.195	0.0416667	65	154.952	0.0477274	104	247.923	0.0631928	68	162.103	0.0574718
1-271-Temporal_AT8	test	2	9756044	195	5073.16	0.677083	389	634.063	0.202394	446	726.973	0.1889	378	616.134	0.218443
1-907-Temporal_AT8	test	2	10785156	44	1144.71	0.152778	460	678.248	0.216657	820	1209.05	0.315402	449	662.029	0.234714
1-154-Temporal_AT8	test	2	15801490	75	1951.22	0.260417	752	756.792	0.242013	1433	1442.13	0.376565	691	695.404	0.246547
1-717-Temporal_AT8	test	2	18199338	50	1300.81	0.173611	1500	1310.67	0.420814	2163	1889.98	0.494086	1411	1232.9	0.437111
02-818-Temporal_AT8	External Val	3	7383776				280	603.027	0.192374	307	661.175	0.171634	251	540.57	0.191653
02-834-Temporal_AT8	External Val	3	9389224				532	901.029	0.288575	347	587.701	0.152354	544	921.353	0.326655
02-234-Temporal_AT8	External Val	2	10231917				192	298.402	0.0940357	419	651.199	0.169017	188	292.185	0.103591
02-498-Temporal_AT8	External Val	2	10611365				29	43.4594	0.0117357	53	79.4258	0.0189775	18	26.9748	0.0095636
02-109-Temporal_AT8	External Val	1	12417429				21	26.8933	0.00638784	25	32.0159	0.0065367	26	33.2965	0.0118049
02-643-Temporal_AT8	External Val	3	12807591				237	294.264	0.0927002	375	465.608	0.120316	203	252.049	0.0893611
02-312-Temporal_AT8	External Val	3	14895385				440	469.74	0.149347	794	847.668	0.220572	435	464.402	0.164648
02-423-Temporal_AT8	External Val	1	15564291				32	32.6947	0.00826063	60	61.3026	0.0142218	35	35.7598	0.0126782
02-787-Temporal_AT8	External Val	3	15664412				2916	2960.26	0.953334	2433	2469.93	0.64627	2408	2444.55	0.866687
02-381-Temporal_AT8	External Val	2	16002886				1153	1145.74	0.367574	1380	1371.32	0.357983	1118	1110.96	0.39388
02-816-Temporal_AT8	External Val	2	16649401				520	496.663	0.158038	707	675.27	0.175333	532	508.124	0.180149
02-305-Temporal_AT8	External Val	3	17113598				1548	1438.42	0.462056	1510	1403.11	0.366326	1238	1150.37	0.407849
02-456-Temporal_AT8	External Val	3	17480492				1292	1175.35	0.37713	1380	1255.4	0.327565	1211	1101.66	0.39058
02-944-Temporal_AT8	External Val	3	19550410				2070	1683.73	0.541244	2731	2221.38	0.581048	1776	1444.59	0.512162
02-590-Temporal_AT8	External Val	3	20631241				3413	2630.68	0.846938	4907	3782.23	0.99063	3497	2695.42	0.955631
02-214-Temporal_AT8	External Val	3	20729634				822	630.575	0.201268	721	553.096	0.143273	681	522.411	0.185215
02-802-Temporal_AT8	External Val	2	20982431				821	622.22	0.19857	974	738.176	0.19184	889	673.756	0.238872
02-198-Temporal_AT8	External Val	3	21503234				2456	1816.27	0.584033	1723	1274.2	0.332499	1975	1460.56	0.517825
02-689-Temporal_AT8	External Val	3	24294132				3267	2138.48	0.688046	2918	1910.03	0.499347	2707	1771.92	0.628213
02-996-Temporal_AT8	External Val	3	25902116				1552	952.825	0.305296	1855	1138.85	0.29698	1513	928.882	0.329324
02-453-Temporal_AT8	External Val	3	28408083				2360	1321.07	0.424173	2339	1309.32	0.341714	2013	1126.83	0.399505
02-145-Temporal_AT8	External Val	3	29616154				521	279.747	0.0880138	409	219.61	0.0557632	457	245.383	0.0869976
02-674-Temporal_AT8	External Val	2	29698116				834	446.575	0.141869	1194	639.341	0.165905	785	420.337	0.149026
02-485-Temporal_AT8	External Val	2	31251668				319	162.321	0.0501063	869	442.184	0.114169	327	166.392	0.0589922

### Sheet: Supp. Table 8
WSI (decedent)	ROI	SCENE	NFT_PRESENCE	USED	DAB_PROP	train/val/test	Notes
1-102-Temporal_AT8	rectangle_0	None	Present	TRUE	0.181421	test
1-102-Temporal_AT8	rectangle_1	None	Present	TRUE	0.211155	test
1-102-Temporal_AT8	rectangle_2	None	Present	TRUE	0.219575	test
1-154-Temporal_AT8	rectangle_0	None	Present	TRUE	0.0285643	test
1-154-Temporal_AT8	rectangle_1	None	Present	TRUE	0.0435127	test
1-154-Temporal_AT8	rectangle_2	None	Present	TRUE	0.0293185	test
1-209-Temporal_AT8	rectangle_0	None	Present	TRUE	0.0948924	val
1-209-Temporal_AT8	rectangle_1	None	Present	TRUE	0.0656215	val
1-209-Temporal_AT8	rectangle_2	None	Present	TRUE	0.0483448	val
1-225-Temporal_AT8	rectangle_0	None	Present	TRUE	0.260073	train
1-225-Temporal_AT8	rectangle_1	None	Present	TRUE	0.279272	train
1-225-Temporal_AT8	rectangle_2	None	Present	TRUE	0.233564	train
1-254-Temporal_AT8	rectangle_0	None	Present	TRUE	0.0699851	train
1-254-Temporal_AT8	rectangle_1	None	Present	TRUE	0.0557203	train
1-254-Temporal_AT8	rectangle_2	None	Present	TRUE	0.0612269	train
1-271-Temporal_AT8	rectangle_0	None	Present	TRUE	0.0682184	test
1-271-Temporal_AT8	rectangle_1	None	Present	TRUE	0.0553144	test
1-271-Temporal_AT8	rectangle_2	None	Present	TRUE	0.0449574	test
1-290-Temporal_AT8	rectangle_0	None	Present	TRUE	0.108023	train
1-290-Temporal_AT8	rectangle_1	None	Present	TRUE	0.0811083	train
1-290-Temporal_AT8	rectangle_2	None	Present	TRUE	0.112083	train
1-297-Temporal_AT8	rectangle_0	None	Present	TRUE	0.0753968	train
1-297-Temporal_AT8	rectangle_1	None	Present	TRUE	0.0611248	train
1-297-Temporal_AT8	rectangle_2	None	Present	TRUE	0.0207493	train
1-343-Temporal_AT8	rectangle_0	None	Not Present	TRUE	0	test	NOT USED for YOLOv8 or psuedo-objDetection training/testing, due to region not including NFTs.
1-343-Temporal_AT8	rectangle_1	None	Not Present	TRUE	0	test	NOT USED for YOLOv8 or psuedo-objDetection training/testing, due to region not including NFTs.
1-466-Temporal_AT8	rectangle_0	None	Present	TRUE	0.119853	val
1-466-Temporal_AT8	rectangle_1	None	Present	TRUE	0.106643	val
1-466-Temporal_AT8	rectangle_2	None	Present	TRUE	0.101386	val
1-473-Temporal_AT8	rectangle_0	None	Not Present	FALSE			Discluded due to having enough WSIs without NFTs.
1-473-Temporal_AT8	rectangle_1	None	Not Present	FALSE			Discluded due to having enough WSIs without NFTs.
1-473-Temporal_AT8	rectangle_2	None	Not Present	FALSE			Discluded due to having enough WSIs without NFTs.
1-516-Temporal_AT8	rectangle_0	None	Present	TRUE	0.188594	train
1-516-Temporal_AT8	rectangle_1	None	Present	TRUE	0.215158	train
1-516-Temporal_AT8	rectangle_2	None	Present	TRUE	0.125914	train
1-573-Temporal_AT8	rectangle_0	None	Present	TRUE	0.139312	train
1-573-Temporal_AT8	rectangle_1	None	Present	TRUE	0.0534132	train
1-573-Temporal_AT8	rectangle_2	None	Present	TRUE	0.0549057	train
1-621-Temporal_AT8	rectangle_0	None	Present	TRUE	0.0123677	train
1-621-Temporal_AT8	rectangle_1	None	Present	TRUE	0.012327	train
1-621-Temporal_AT8	rectangle_2	None	Present	TRUE	0.00591785	train
1-693-Temporal_AT8	rectangle_0	None	Present	TRUE	0.040585	test
1-693-Temporal_AT8	rectangle_1	None	Present	TRUE	0.0336099	test
1-693-Temporal_AT8	rectangle_2	None	Present	TRUE	0.0154715	test
1-695-Temporal_AT8	rectangle_0	None	Present	TRUE	0.0177828	val
1-695-Temporal_AT8	rectangle_1	None	Present	TRUE	0.0141282	val
1-695-Temporal_AT8	rectangle_2	None	Present	TRUE	0.00426441	val
1-717-Temporal_AT8	rectangle_0	None	Present	TRUE	0.21909	test
1-717-Temporal_AT8	rectangle_1	None	Present	TRUE	0.205595	test
1-717-Temporal_AT8	rectangle_2	None	Present	TRUE	0.137296	test
1-751-Temporal_AT8	rectangle_0	None	Present	TRUE	0.169836	train
1-751-Temporal_AT8	rectangle_1	None	Present	TRUE	0.202266	train
1-751-Temporal_AT8	rectangle_2	None	Present	TRUE	0.170464	train
1-755-Temporal_AT8	rectangle_0	None	Present	TRUE	0.0674445	val
1-755-Temporal_AT8	rectangle_1	None	Present	TRUE	0.138688	val
1-755-Temporal_AT8	rectangle_2	None	Present	TRUE	0.0735263	val
1-756-Temporal_AT8	rectangle_0	None	Present	TRUE	0.0994195	train
1-756-Temporal_AT8	rectangle_1	None	Present	TRUE	0.133005	train
1-756-Temporal_AT8	rectangle_2	None	Present	TRUE	0.0484383	train
1-838-Temporal_AT8	rectangle_0	None	Present	TRUE	0.184741	val
1-838-Temporal_AT8	rectangle_1	None	Present	TRUE	0.141946	val
1-838-Temporal_AT8	rectangle_2	None	Present	TRUE	0.119866	val
1-907-Temporal_AT8	rectangle_0	None	Present	TRUE	0.114293	test
1-907-Temporal_AT8	rectangle_1	None	Present	TRUE	0.0852577	test
1-907-Temporal_AT8	rectangle_2	None	Present	TRUE	0.0112726	test
1-923-Temporal_AT8	rectangle_0	None	Present	TRUE	0.025102	train
1-923-Temporal_AT8	rectangle_1	None	Present	TRUE	0.117841	train
1-923-Temporal_AT8	rectangle_2	None	Present	TRUE	0.0368061	train
1-960-Temporal_AT8	rectangle_0	0	Present	FALSE			Discluded due to issues with scene splitting. Can still be used, especially scene 0 as most of the tissue is in this scene.
1-960-Temporal_AT8	rectangle_1	0	Present	FALSE			Discluded due to issues with scene splitting. Can still be used, especially scene 0 as most of the tissue is in this scene.
1-960-Temporal_AT8	rectangle_2	0	Present	FALSE			Discluded due to issues with scene splitting. Can still be used, especially scene 0 as most of the tissue is in this scene.
1-960-Temporal_AT8	rectangle_0	1	Present	FALSE			Discluded due to issues with scene splitting. Can still be used, especially scene 0 as most of the tissue is in this scene.
1-960-Temporal_AT8	rectangle_1	1	Present	FALSE			Discluded due to issues with scene splitting. Can still be used, especially scene 0 as most of the tissue is in this scene.
1-960-Temporal_AT8	rectangle_2	1	Present	FALSE			Discluded due to issues with scene splitting. Can still be used, especially scene 0 as most of the tissue is in this scene.

### Sheet: Supp. Table 9
WSI (decedent)	Notes
02-109-Temporal_AT8
02-214-Temporal_AT8
02-312-Temporal_AT8
02-453-Temporal_AT8
02-498-Temporal_AT8
02-643-Temporal_AT8
02-787-Temporal_AT8
02-818-Temporal_AT8
02-996-Temporal_AT8
02-145-Temporal_AT8
02-234-Temporal_AT8
02-381-Temporal_AT8
02-456-Temporal_AT8
02-590-Temporal_AT8
02-674-Temporal_AT8
02-802-Temporal_AT8
02-834-Temporal_AT8
02-198-Temporal_AT8
02-305-Temporal_AT8
02-423-Temporal_AT8
02-485-Temporal_AT8
02-597-Parietal_AT8	Included by mistake, as we are only analyzing the temporal lobe. Not used.
02-689-Temporal_AT8
02-816-Temporal_AT8
02-944-Temporal_AT8
